# Behavioral and genetic analysis of the effects of the psychedelic 2,5-dimethoxy-4-iodoamphetamine (DOI) in *C. elegans*

**DOI:** 10.1101/2025.03.03.641301

**Authors:** Amanda M. White, Adele D. Bauer, Serge Faumont, Shawn R. Lockery

**Affiliations:** Institute of Neuroscience, 1254 University of Oregon, Eugene OR 97403, USA

## Abstract

Psychedelics show promise in treating depression, PTSD, and substance use disorder, prompting research into their mechanisms of action. Most studies use rodent models, but genetic tools can be challenging to apply. Invertebrate models, like *C. elegans*, offer a cost-effective alternative with short generation times and genetic tractability. This study examined the worm’s response to the psychedelic 2,5-dimethoxy-4-iodoamphetamine (DOI) by assessing four serotonergic behaviors. Effects of DOI exposure on locomotion speed, swimming frequency, and egg-laying were undetectable but DOI strongly inhibited feeding. Interestingly, this effect was independent of serotonin receptors, suggesting DOI may act through alternative pathways. These findings indicate *C. elegans* can serve as a useful model for studying psychedelic drug effects, potentially revealing novel mechanisms beyond the serotonergic system. Further research could help clarify these pathways, improving our understanding of the therapeutic potential of psychedelics and refining their efficacy in treating neuropsychiatric disorders.
