## Supplemental file 1 for "Behavioral and genetic analysis of the effects of the psychedelic 2,5-dimethoxy-4-iodoamphetamine (DOI) in *C. elegans*": S1_File.v2.xlsx

### Sheet: Toxicity assay
Experimental group	DOI concentration (mM)	total # worms	# dead worms	% worm survival
VEH	0	11	1	90.9091
VEH	0	21	0	100
VEH	0	20	0	100
VEH	0	23	1	95.6522
VEH	0	4	1	75
VEH	0	25	4	84
VEH	0	25	2	92
VEH	0	25	0	100
VEH	0	12	3	75
VEH	0	8	1	87.5
VEH	0	25	0	100
VEH	0	24	0	100
VEH	0	19	0	100
VEH	0	15	1	93.3333
VEH	0	19	0	100
DOI	0.1	19	1	94.7368
DOI	0.1	16	0	100
DOI	0.1	17	2	88.2353
DOI	0.3	21	2	90.4762
DOI	0.3	20	0	100
DOI	0.3	20	1	95
DOI	1	16	2	87.5
DOI	1	26	2	92.3077
DOI	1	22	2	90.9091
DOI	3	25	2	92
DOI	3	18	2	88.8889
DOI	3	22	0	100
DOI	10	9	9	0
DOI	10	23	19	17.3913
DOI	10	24	19	20.8333

### Sheet: Crawling assay
Speed (um/sec)
[DOI] (mM)	0 mM		0.1 mM		0.3 mM		1 mM		3 mM
Experiment
1	105.918		152.083		154.31		111.55		81.3416
2	61.6929		82.517		104.747		117.2		105.803
3	82.8192		88.4168		123.176		160.532		91.0032
4	68.0963		126.874		110.051		82.103		96.6244
5	98.5045		51.5404		136.824		94.9843		74.2116
6	72.3191		72.1048		118.432		77.7953		63.7217
7	128.361		118.914		66.4479		86.736		137.325
8	87.7925		104.819		112.556		130.078		76.7248
9	140.962
10	73.7162
11	182.26
12	111.328
13	89.771
14	107.087
15	64.3858
16	97.5907
17	114.424
18	162.564
19	73.0578
20	71.7446
21	93.0668
22	104
23	81.3794
24	105.215
25	74.9617
26	72.6191
27	87.5508
28	85.1001

### Sheet: Swimming assay
Wave Initiation Rate (min-1)
	Control				DOI 1 mM
	Baseline	t=0'	t=30'		Baseline	t=0'	t=30'
	117.74	111.68	112.28		122.45	88.16	93.68
	128.43	130.94	101.35		117.97	91.28	70.32
	116.48	100.33	112.98		118.1	88.56	60.63
	121.45	85.02	87.83		102.36	77.6	99.65
	112.34	110.08	74.51		96.29	109.33	102.41
	103.08	107.4	94.25		119.18	118.88	86.65
	129.86	112.84	89.66		118.3	126.44	101.82
	126.15	107.59	112.43		94.88	99.04	65.59
	104.82	56.69	80.76		104.04	106	89.77
	119.28	110.64	113.95		115.32	109.5	85.24
	99.54	113.15	122.59		94.24	79.95	81.81
	100.56	89.17	69.41		106.82	107.06	80.09
	116.47	118.54	93.15		122.8	95.21	104.14
	89.81	107.33	95.61		118.89	103.88	115.32
	94.15	49.39	60.58		104.59	63.39	110.96
	123.45	87.73	96.43		106.4	91.86	84.19
	103.02	85.01	101		108.36	45.73	89.32
	5.16	5.03	5.18		98.79	119.85	78.46
	126.65	87.51	104.24		115.41	77.31	89.2
	108.26	35.21	90.18		115.24	69.72	82.71
	131.35	94.49	98.85		85.57	69.41	84.73
	111.04	69.19	46.68		127.53	117.47	116.37
	112.94	101.81	89.97		112.85	109.74	109.58
	106.86	117.73	102.15		95.34	108.32	82.16
	83.73	112.98	83.88		105.63	104.9	77.73
	92.12	66.68	56.47		81.5	87.65	90.64
	96.48	90.13	79.62		97.77	113.58	88.08
	109.73	121.42	25.26		80.7	80.62	100.49
	72.46	100.39	119.87		86.61	77.33	98.36
	80.68	83.33	94.52		70.47	91.22	91.36
	59.77	20.9	96.29		117.6		87.83
	76.69	86.87	107.12		77.9	72.17	42.29
	96.6		98.06		97.85	122.88	95.18
	64.81	76.4			85.55	100.74	73.05
	86.51	94.04	114.96		99.31	91.55	117.93
	130.56	93.47	143.69		77.74	112.67	70.98
	80.16	100.7	33.9		68.26	100.92	71
	59.66	108.71	111.12		49.98	81.9	74.08
	105.67	89.31	136.15		84.84	111.99	103.37
	73.94	92.69	109.36		99.83	101.33	93.2
	98.98	68.32	73.27		72.75	121.41	110.7
	73.01	60.94	101.51		94.76	98.61	83.6
	33.96	59.45	16.13		62.44	85.12	88.34
	51.75	91.27	112.41		51.45	95.82	112.1
			97.61		26.66	85.24	75.48
	5.69					79.63	108.58
	57.16	87.02	96.87		97.31	95.89	105.29
	64.16	74.68	96.17		59.44	77.64	105.69
	47.88	40.67	94.54		47.67	67.61	90.91
	43.07	69.65	107.42		53.59	82.06	63.48
	38	92.12	108.81		69.77	69.62	72.68
	53.56	85.13	85.46		62.39	61.4	91.69
	42.12	65.16	98.26		81.36	85.81	120.62
	28.87	89.49	107.85		36.82	79.66	86.23
	41.54	99.61	86.12		62.73	73.5	86.14
	66.54	74.1	75.55		37.03	65.85	69.75
	104.01	112.68	96.59		99.31	102.39	76.98
	119.88	103.67	89.2		108.03	94.21	93.47
	119.92	102.54	107.68		118.43	87.45	101.39
	124.93	114.3	100.09		119.23	118.85	90.94
	111.76	104.72	99.42		104.95	107.41	75.02
	110.78	83.86	122.09		118.11	110.68	83.74
	111.2	100.91	90.78		109.2	98.33	99.99
	112.22	88.53	98.74		120.7	104.86	102.8
	119.38	116.32	115.74		108.48	91.49	68.96
	118.41	111.28	51.38		118.98	126.75	91.07
	94.25	182.76	110.63		91.38	112	88.36
	97.54		100.79		110.93	108.35	97.81
	111.11	106.54	116.85		90.07	97.39	87.63
	112.97	102.53	115.29		114.82	119.57	95.67
	78.34	95.88	69.64		100.42	102.95	41.2
	112.02	81.54	94.15		93.3	97.32	79.48
	106.21	91.61	29.9		94.53	82.75	77.69
	101.28	86.18	96.76		97.87	70.65	96.52
	110.87	85.72	100.17		113.91	75.2	78.52
	4.8				96.69	81.49	94.39
	113.79	84.81	113.24		116.61	89.05	123.02
	94.31	91.16	85.63		94.34	106.59	102.39
	97.12	91.04	104.48		109.12	94.5	39.56
	106.4	94.79	114.3		108.96	78.44	117.66
	94.16	63.62	93.43		109.49	88.59	95.09
	4.51		4.66		104.07	95.92	92.74
	120.87	99.76	50.86		99.92	89.97	106.54
	83.68	82.8	39.13		92.28	88.16	13.04
	93.82	102.84	51.43		122.76	82.2	81.4
	117.85	100.36	90.4		114.5	94.9	101.38
	75.31	78.22	80.99		116.2	103.88	90.68
	111.92	77.06	110.12		115.66	94.32	110.83
	112.53	91.41	103.12		90.04	58.44	82.77
	87.82	86.84	87.35		104.7	73.62	29.69
	88.5	54.31	90		122.26	84.16	94.59
	98.59	94.95	100.82		113.03	80.95	103.73
	117.98	78.65	85.98		125.61	71.34	99.26
	110.86	89.22	102.68		100.41	75.74	101.64
	122.61	107.57	106.94		99.36	100.92	109.15
	104.38		60.04		119.19	104.25	109.28
	115.95	58.18	95.29		107.4	81.4	91.1
	102.88	100.72	70.98		113.51	97.2	106.36

### Sheet: Crawling Time Course
Speed (μm/sec) over time
	VEH			DOI 0.1 mM			DOI 0.3 mM			DOI 1 mM			DOI 3 mM
Time (s)	Average	CI		Average	CI		Average	CI		Average	CI		Average	CI
0	178.77	13.52		188.9	28.09		186.66	33.96		178.63	35.21		170.48	26.3
30	172.46	11.18		178.27	30.37		189.55	36.64		198.33	31.9		176.33	28.53
60	169.37	12.04		181.73	39.35		186.56	44.23		181.52	19.66		168.28	39.13
90	164.45	11.17		151.37	28.68		181.48	27.57		184.52	22.83		167.36	30.39
120	160.68	12.45		143.06	37.99		190.84	34.41		175.01	33.13		156.82	26.36
150	147.62	11.14		146.25	41.97		185.57	49.24		171.79	35.81		155.29	23.92
180	138.54	10.95		129.52	46.35		187.29	49.76		165.99	37.75		148.63	21.36
210	134.6	12.94		145.1	47.14		173.72	43.43		148.09	27.67		140.3	33.71
240	127.85	13.26		139.81	46.95		162.97	31.4		144.5	35.17		121.43	43.47
270	128.85	13.06		138.41	39.32		153.66	29.7		150.94	45.61		130.61	31.59
300	126.82	17.05		136.4	27.13		146.75	26.46		146.45	40.57		123.85	32.08
330	117.16	15.33		144.52	23.66		145.7	32.94		131.53	40.32		118.96	31.39
360	117.5	16.57		129.6	33.07		141.7	36.04		122.37	42.22		108.95	36.63
390	112.98	18.47		116.35	42.62		130.71	20.72		111.97	46.03		95.52	48.36
420	100.81	15.07		101.11	32.89		120.82	39.21		112.82	37.73		97.85	65.05
450	96.61	17.23		89.59	27.48		125.89	38.58		105	31.54		74.47	47.87
480	90.31	17.89		82.6	24.14		125.28	36.8		103.08	33.12		66.35	46.9
510	85.74	16.72		82.23	34.33		98.48	34.21		102.91	34.57		75.1	53.07
540	82.2	19.29		102.96	45		87.75	29.65		97.47	25.89		76.83	57.52
570	81.46	18.87		120.86	49.73		74.21	25.16		94.73	29.33		75.09	53.05

### Sheet: Egg laying assay
Number of eggs laid per animal
[DOI] (mM)	0 mM		0.1 mM		0.3 mM		1 mM		3 mM		5-HT 1 mM
Experiment
1	3.75		0		1.25		0		1		1.33333
2	0.333333		3		0		3		4		3.25
3	0.75		0		0.5		1.25		3		3.25
4	0.75		3.5		2.75		3		1.25		4.5
5	0.25		4		2.66667		2.33333		0.5		3
6	0		0		0		2		0.5		2.5
7	0		0.666667		1		5		5.25		6.25
8	0		1.5		1		0.25		0.75		3
9	0		0.333333		0		0.5		0
10	0.5		1.75		0.333333		0.75		0.25
11	0		1.5		0.333333		1		0.75
12	2.75		0		0		0		4.25
13	0
14	0.25
15	2
16	1
17	1
18	1
19	2.25
20	0.5
21	1.25
22	2
23	0

### Sheet: EPG assay
Pumping frequency (Hz)
Strain:	N2						ser1(ok345)			ser4(ok512)			ser5(vq1)			ser7(tm1325)			lgc50(tm3712)			mod1(ok103)			XL344 (chemosensory deficient)
[DOI] (mM)	0	0.1	0.3	1	3		0	1		0	1		0	1		0	1		0	1		0	1		0	1
Experiment
1	0	1.74333	0.27	0.93	0.0433333		1.21333	0.0133333		0.666667	0.213333		1.97	0		0.0533333	0		0.0433333	0		2.85333	0.76		0	0.05
2	0.09	2.63	1.50333	0.656667	0.51		0.03	0.68		1.70667	0.0233333		2.51333	0.136667		1.67333	0		1.3	0		2.07	0.89		1.27667	0.0666667
3	0	2.08	0.00333333	1.67333	0.94		1.05667	0		0.163333	0		3.11667	0		1.09333	0.02		2.17333	0.153333		2.08	0.223333		0.36	0.0266667
4	0.0166667	0.02	0.0133333	0.826667	0.29		0.65	0.74		0	0.453333		1.59333	0		1.08	0		0.03	0		1.04	0.4		1.97333	1.23
5	0.0133333	2.36	0.04	0.07	0.5		0.03	0.163333		0.413333	0.06		1.76	0		0.0533333	0.21		1.27	0		2.34	0.463333		0.876667	0.00666667
6	0	1.88	0	0.0733333	0		1.12	0.886667		2.14333	0.343333		1.5	0		0.01	0.0133333		0.2	0.02		2.26667	0.00666667		1.56667	0
7	0	0.0133333	0.00333333	0.583333	0.0233333		0.0733333	0.366667		0.903333	0.113333		0.03	0		0	0.01		0	0.0233333		2.84	1.01667		0.1	0
8	0.156667	2.08667	0.17	0.00333333	0.0133333		0.00333333	0.436667		1.48667	0		0.32	0.0266667		0.936667	0.02		0.02	0.126667		0.78	0.34		0.06	0.44
9	0.17	1.00333	0.13	0.35	0.00666667		1.66333	0.336667		0.956667	1.11667		1.15	0		1.87	0.0233333		0.193333	0.0333333		2.50333	0.65		2.23667	0.00333333
10	0.00666667	1.21	0.04	0.566667	0.0533333		0.02	0		1.29	0.17		0.00333333	0.01		1.30667	0		1.72333	0.00666667		1.14667	1.56		2.67667	0.14
11	0.01	1.82333	2.03667	0.126667	0.47		1.90667	0.00333333		0.92	0.563333		0.966667	0		2.20667	0.0166667		0	0.01		1.43667	0.00333333		1.68	0
12	0.95	2.43	0	0.273333	0.22		0.0333333	0.0333333		1.49333	0.39		1.27333	0.0633333		1.85	0.05		2.57	0		2.49667	0.0266667		0.0133333	1.34
13	0.0466667	1.01667	0.00666667	0.526667	0.186667		2.41333	0.52		0.11	0.276667		0	0.0166667		0	0.01		0.00333333	0.00666667		1.78333	2.73		0.0233333	0.376667
14	3.29333	1.21667	1.60333	0.00666667	0.2		3.69667	0.0633333		0.02	0.0933333		4.34667	0		2.42667	0.0866667		0.0333333	0.0133333		2.05667	0.51		0.00666667	0.0966667
15	0.283333	0.123333	0.18	0	1.05333		0.0633333	0		1.61	0		3.83667	0.26		0.0433333	0.01		0	0		0.0733333	0.0233333		0.35	0.163333
16	0.636667	1.95333	0	0.6	0.57		0.55	0		1.14667	0.173333		2.92	0.0133333		1.96	0.13		0.653333	0		0.573333	0		2.60333	0
17	0.0966667	2.69667	0.0133333	0.00333333	0		2.17	0.97		0	0.26		3.14667	0.0833333		0.0866667	0		0.793333	0.156667		1.8	0.393333		1.67333	2.96667
18	0.416667	0.143333	0	1.07	0		0.126667	0		0.89	1.14333		4.07667	0.03		2.09333	0.0633333		2.53	0.2		2.44667	0		1.44333	0.14
19	0.893333	2.03333	0	0.05	0.0833333		1.66	1.02667		1.97333	0.11		2.87667	0.02		1.37667	0		0.01	0.00666667		2.15	0.0166667		0.0866667	0.943333
20	2.26	2.85667	0.00333333	0.533333	0.02		3.16	0.0766667		0.706667	0.426667		2.88	0.46		0.0333333	0.00666667		0.536667	0.11		0.0933333	0.156667		1.19667	0.03
21	0.11	2.99	0	0.0333333	0		2.25333	0.256667		0	0.46		4.16333	0.02		2.00333	0.103333		0.0133333	0.2		2.18333	0.94		0	0
22	1.20333	0.103333	0.00333333	0.106667	0		0.0133333	0.35		1.33333	0.36		1.55333	1.10333		1.57333	0.243333		1.45	0.123333		0.256667	0.0133333		0.223333	0.0166667
23	2.87	0	0	0.0766667	0		3.26667	0.563333		1.31	0.00333333		3.27333	0.0433333		0.0566667	0.106667		1.64	0.103333		2.29667	0.76		0.34	2.03333
24	0	0	0	0.116667	0.01		0	0.383333		1.91333	0		1.47	0.0166667		0.0166667	0.00333333		0.126667	0		0.896667	0.00666667		0.36	0.0366667
25	0.466667	2.92333	0	0.136667	0		3.48333	0.28		1.45	0		0.436667	0		1.88333	0		2.96333	0		2.81667	0.283333		1.06333	0.156667
26	0.103333	1.69333	1.14333	0	0.36		0.00666667	2.11667		0.536667	0		0.693333	1.06667		0.01	0.0166667		0.0133333	0.04		1.96	1.62667		1.03333	0
27	1.66333	2.78	1.46667	0	0		2.71667	0.663333		0.01	0.12		4.19667	0.11		1.77	0.0233333		1.44333	0		0	1.05333		0.176667	0.07
28	2.28333	2.23667	0.786667	0.113333	0.00666667		1.40667	0		0.916667	0.563333		0	0		0.993333	0.0633333		0.0133333	0.00333333		2.79333	1.17333		1.91	0
29	2.83333	1.7	0.0466667	0.02	0		2.76333	0		0.143333	0.00666667		2.11333	0		1.76	0.00666667		0	0		2.24	1.40333		1.17667	0.02
30	2.68667	1.90667	0	0.00333333	0.00333333		0.0433333	0.00333333		0.133333	0.0366667		0.0366667	1.03667		2.97	0		1.08333	0		0.776667	0.616667		0.00666667	0.00333333
31	1.31667	1.29	0.256667	0.02	0.03		0.99	0		1.28333	1.19667		3.27667	0.976667		0	0.00333333		0	0		1.6	0.14		1.96333	0
32	1.39333	1.57	2.13667	0.0333333	0.556667		1.75	0		1.12667	0.406667		3.76333	0.00333333		0.01	0		1.82	0		0.0133333	0.323333		0.693333	0.03
33	0	1.77667	2.18667	0	0.01		2.58667	0		0.0133333	0.66		1.91667	0.73		1.37333	0		1.56667	0		0.02	1.72		2.95	0
34	1.51	1.8	0.71	0.06	0		0.403333	0.0133333		1.35667	0.613333		2.45333	0.85		2.37667	0		0	0		0.00333333	1.34667		2.6	0.32
35	0.0266667	0.443333	0.846667	0.0833333	0		2.30333	0.0166667		0.00666667	0.623333		3.70667	1.20333		0.426667	0		2.43333	0		0.0166667	1.43667		2.51	0.186667
36	2.3	4.46667	0.643333	0	0.473333		0.193333	0.00666667		0.0266667	0		2.57	0		0	0		1.86333	0.03		3.60333	0.146667		1.79333	0.0366667
37	0.0233333	2.51667	0	0.0266667	0		1.56333	0.02		0.676667	0.476667		3.05667	0.44		0.02	0		0.00666667	0.0166667		2.50667	0.493333		2.71667	0.126667
38	3.19667	1.58667	0	0.826667	0.213333		0.9	0.436667		0.0666667	0		0.00666667	0.08		2.17	0		0	0.00333333		2.26	0.706667		0	0.0666667
39	2.04	0.473333	0.906667	0.643333	0.0533333		2.26333	0.0466667		1.02333	1.23		2.19333	0.00333333		0.313333	0		0.00333333	0.0133333		2.62333	0.466667		0	0
40	0.00333333	1.1	0.00333333	0	0.01		1.75667	0.04		0.0166667	0.01		3.63667	0.02		0	0.19		3.22333	0.756667		0.846667	0.72		3.03	0.06
41	1.73	0.04	0.07	0.18	0.0166667		0.75	0.0366667		0.91	0.536667		2.27333	1.85333		1.92	0		0.07	0.11		0.02	0.666667		0	0
42	1.69333	3.10333	1.07333	1.27667	0.02		1.99667	0.0466667		1.26667	0.476667		2.71333	0.00666667		2.29	0.17		0	0.00333333		2.74333	0.0133333		2.34	0.00333333
43	1.42333	2.9	0	0.45	0.69		1.51333	0.186667		0	0.536667		0.42	0.01		1.84667	0.09		0	2.69333		1.61333	0.483333		0.02	0
44	0.953333	0.943333	0.07	0.666667	0.0266667		0	0.34		0.666667	0.00666667		0.986667	0.656667		0.28	0		0	0.146667		1.80667	0.953333		2.75333	0.03
45	1.08	3.01333	0.0466667	0.0333333	0.313333		1.01	0.573333		0.643333	1.19333		0.00333333	3.45333		0.01	0.0933333		0.0866667	0.00333333		0.0166667	1.14333		1.20333	0.146667
46	0.05	0.02	0	0.58	0		0.17	0		1.09667	0.00333333		0	1.8		0.00333333	0.31		0	0		1.62333	1.08667		2.95	0.29
47	2.13333	1.13667	0.91	0.966667	0.44		1.80333	0.746667		0.0133333	0		0.0133333	0.576667		0.0533333	0		2.93333	0.0233333		1.08	1.51		2.67667	0.00333333
48	2.27667	2.70667	0.57	0.56	0.913333		0.803333	0		0.336667	0.136667		0	1.17667		0	0.186667		2.18	0.15		3.64667	1.23667		2.67	0.38
49	3.82667	2.04	0.493333	0	0.446667		0.26	0.256667		0.453333	1.57667		1.38333	0		0	0.136667		2.45333	0.07		1.73333	0.246667		0	0
50	1.9	0.0133333	0.873333	1.07667	1.47		0.69	0.35		0.16	1.37667		2.02667	0.0366667		0.23	0.00333333		2.96333	0		1.91	0.0666667		0.00333333	0.0133333
51	1.03667	1.75667	2.01	1.16333	1.59667		1.66667	0.113333		0.326667	0.51		2.54333	0.0533333		1.41667	0.00333333		2.80667	0.00333333		0.383333	0.383333		0	0.01
52	2.21	3.03333	0.54	0.596667	0.316667		0.29	0.103333		0.0266667	0.636667		3.42667	0.02		0	0.206667		0.00666667	0		2.07667	0.466667		0	0.476667
53	0.01	0.876667	2.39667	0.00333333	0.61		0.306667	0.576667		0.0433333	0.386667		0.33	0		0.00333333	0.00333333		0.813333	0		0.0133333	1.68333		0	3.31333
54	2.04333	1.10333	2.51	0.466667	0.43		0.35	0.323333		0.00333333	0.126667		1.60667	0.0333333		0	0		2	0		0.00333333	0.673333		0	1.11333
55	2.53333	1.78333	0.14	0.256667	0.0766667		0.803333	1.93		0.556667	0.6		4.09667	0.0366667		0.00333333	0		1.83	0.09		0.04	0.91		0	0.486667
56	2.43	0	0	0.16	0.243333
57	1.08667	0	0.14	0	0.05
58	3.64333	2.18	0	0.39	0
59	1.73667	1.44667	0	0.0466667	0.79
60	2.50667	0.28	0.416667	0.466667	0
61	2.58667	0.00333333	0.0166667	0.0966667	0.00666667
62	2.62333	0	0.00333333	0.01	0.256667
63	2.49333	1.20333	0	0.00333333	0.133333
64	1.17333	0	0.273333	0.35	0.213333
65	2.25	0.0166667	0.226667	0.12	0.23
66	1.65333
67	3.37667
68	0.133333
69	2.62667
70	2.80333
71	2.74333
72	0
73	0.00666667
74	0.02
75	0.0966667
76	0.87
77	1.22
78	2.76333
79	3.70667
80	0.0366667
81	2.46667
82	3.46
83	3.71
84	1.12

### Sheet: EPG Recording Order
Pumping frequency (Hz)
	VEH										DOI 1 mM
Recording order	Recording session 1	Recording session 2	Recording session 3	Recording session 4	Recording session 5	Recording session 6	Recording session 7	Recording session 8	Recording session 9		Recording session 1	Recording session 2	Recording session 3	Recording session 4	Recording session 5	Recording session 6
1	0	0.95	1.73	0.42	0.01	2.04	1.65	2.76	1.12			0.27	0.12	0	0.56	0.05
2	0.09	0.05	0	0.89	2.21	2.53	3.38	1.22	3.71		0.93	0.53	0.14	0.03	0	0.47
3	0	3.29	2.04	2.26	1.04	2.43	0.13	0.87	3.46		0.66	0.01	0	0.83	1.08	0.1
4	0.02	0.28	3.2	0.11	1.9	1.09	2.63	0.1	2.47		1.67	0	0	0.64	1.16	0.01
5	0.01	0.64	0.02	1.2	3.83	3.64	2.8	0.02	0.04		0.83	0.6	0.11	0	0.6	0
6	0	0.1	2.3	2.87	2.28	1.74	2.74	0.01	3.71		0.07	0	0.02	0.18	0	0.35
7	0		0.03	0	2.13	2.51	0				0.07	1.07	0	1.28	0.47	0.12
8	0.16		1.51	0.47	0.05	2.59					0.58	0.05	0.02	0.45	0.26
9	0.17		0	0.1	1.08	2.62					0	0.53	0.03	0.67	0.16
10	0.01		1.39	1.66	0.95	2.49					0.35	0.03	0	0.03	0
11	0.01		1.32	2.28	1.42	1.17					0.57	0.11	0.06	0.58	0.39
12			2.69	2.83	1.69	2.25					0.13	0.08	0.08	0.97
